# A comprehensive analysis of Usutu virus (USUV) genomes revealed lineage-specific codon usage patterns and host adaptation

**DOI:** 10.1101/2022.05.04.490698

**Authors:** Jianglin Zhou, Yaling Xing, Zhe Zhou, Shengqi Wang

**Affiliations:** Beijing institute of microbiology and epidemiology, Beijing 100850, China

**Keywords:** codon usage, natural selection, mutation pressure, evolution, Usutu virus

## Abstract

The Usutu virus (USUV) is an emerging arbovirus virus maintained in the environment of Afro-Eurasia via a bird-mosquito-bird enzootic cycle and sporadically infected other vertebrates. Despite primarily asymptomatic or mild symptoms, humans infected by USUV can develop severe neurological diseases such as meningoencephalitis. However, no detailed study has yet been conducted to investigate its evolution from the perspective of codon usage patterns. Codon usage choice of viruses reflects the genetic variations that enable them to reconcile their viability and fitness towards the external environment and new hosts. This study performed a comprehensive evolution and codon usage analysis in USUVs. Our reconstructed phylogenetic tree confirmed the circulation viruses belonging to eight distinct lineages, reaffirmed by principal component analysis based on codon usage patterns. We also found a relatively small codon usage bias and that natural selection, mutation pressure, and evolutionary processes collectively shaped the codon usage of the USUV, with natural selection predominating over the others. Additionally, a complex interaction of codon usage between the USUV and its host was observed. This process could have enabled USUVs to adapt to various hosts and vectors, including humans. Therefore, the USUV may possess a potential risk of cross-species transmission and subsequent outbreaks. In this respect, further epidemiologic surveys, diversity monitoring, and pathogenetic research are warranted.
