## Supplementary material for "A comprehensive analysis of Usutu virus (USUV) genomes revealed lineage-specific codon usage patterns and host adaptation": Table S1

### Sheet: TableS1_genomes_list
accession.version	Length	year	isolation_host	collection_country	country3	Lineage
AY453411.1	11066	2001	Turdus merula	Austria	AUT	EU1
AY453412.1	11064	2001	mosquito	South Africa	ZAF	AF2
EF206350.1	11065	2005	Turdus merula	Hungary	HUN	EU1
HE599647.1	11003	2011	Turdus merula	Germany	DEU	EU3
HM569263.1	11065	2009	Homo sapiens	Italy	ITA	EU2
JF266698.1	11065	2009	Turdus merula	Italy	ITA	EU2
KC754954.1	10837	1974	Culex perfuscus	Senegal	SEN	AF2
KC754955.1	10800	1981	Homo sapiens	Central African Republic	CAF	AF3
KC754956.1	10837	1993	Culex univittatus	Senegal	SEN	EU2
KC754957.1	10825	2007	Culex neavei	Senegal	SEN	EU5
KC754958.1	10745	1969	Culex perfuscus	Central African Republic	CAF	AF1
KF573410.1	11064	2006	Culex pipiens	Spain	ESP	AF2
KJ438705.1	11065	2010	Culex pipiens	Germany	DEU	EU3
KJ438706.1	11065	2011	Culex pipiens	Germany	DEU	EU3
KJ438707.1	11065	2011	Culex pipiens	Germany	DEU	EU3
KJ438708.1	11065	2011	Culex pipiens	Germany	DEU	EU3
KJ438709.1	11065	2012	Culex pipiens	Germany	DEU	EU3
KJ438710.1	11065	2011	Turdus merula	Germany	DEU	EU3
KJ438711.1	11065	2011	Turdus merula	Germany	DEU	EU3
KJ438712.1	11065	2011	Turdus merula	Germany	DEU	EU3
KJ438713.1	11065	2011	Turdus merula	Germany	DEU	EU3
KJ438714.1	11065	2011	Turdus merula	Germany	DEU	EU3
KJ438715.1	11065	2011	Passer domesticus	Germany	DEU	EU3
KJ438716.1	11065	2012	Culex pipiens	Germany	DEU	EU3
KJ438717.1	11065	2012	Turdus merula	Germany	DEU	EU3
KJ438718.1	11065	2011	Culex pipiens	Germany	DEU	EU3
KJ438719.1	11065	2011	Turdus merula	Germany	DEU	EU3
KJ438720.1	11065	2011	Turdus merula	Germany	DEU	EU3
KJ438721.1	11065	2011	Culex pipiens	Germany	DEU	EU3
KJ438722.1	11065	2012	Turdus merula	Germany	DEU	EU3
KJ438723.1	11065	2011	Turdus merula	Germany	DEU	EU3
KJ438724.1	11065	2011	Turdus merula	Germany	DEU	EU3
KJ438725.1	11065	2011	Turdus merula	Germany	DEU	EU3
KJ438726.1	11065	2011	Turdus merula	Germany	DEU	EU3
KJ438727.1	11065	2011	Turdus merula	Germany	DEU	EU3
KJ438728.1	11065	2011	Turdus merula	Germany	DEU	EU3
KJ438729.1	11065	2012	Turdus merula	Germany	DEU	EU3
KJ438730.1	11065	2011	Turdus merula	Germany	DEU	EU3
KJ438731.1	11065	2011	Turdus merula	Germany	DEU	EU3
KJ438732.1	11065	2011	Turdus merula	Germany	DEU	EU3
KJ438733.1	11065	2012	Turdus merula	Germany	DEU	EU3
KJ438734.1	11065	2011	Sturnus vulgaris	Germany	DEU	EU3
KJ438735.1	11065	2012	Turdus merula	Germany	DEU	EU3
KJ438736.1	11065	2012	Culex pipiens	Germany	DEU	EU3
KJ438737.1	11065	2011	Culex torrentium	Germany	DEU	EU3
KJ438738.1	11065	2011	Turdus merula	Germany	DEU	EU3
KJ438739.1	11065	2013	Turdus merula	Germany	DEU	EU3
KJ438740.1	11065	2011	Turdus merula	Germany	DEU	EU3
KJ438741.1	11065	2013	Turdus merula	Germany	DEU	EU3
KJ438742.1	11065	2013	Turdus merula	Germany	DEU	EU3
KJ438743.1	11065	2011	Turdus merula	Germany	DEU	EU3
KJ438744.1	11065	2012	Turdus merula	Germany	DEU	EU3
KJ438745.1	11065	2011	Turdus merula	Germany	DEU	EU3
KJ438746.1	11065	2011	Turdus merula	Germany	DEU	EU3
KJ438747.1	11065	2012	Turdus merula	Germany	DEU	EU3
KJ438748.1	11065	2012	Turdus merula	Germany	DEU	EU3
KJ438749.1	11065	2012	Turdus merula	Germany	DEU	EU3
KJ438750.1	11065	2011	Turdus merula	Germany	DEU	EU3
KJ438751.1	11065	2011	Turdus merula	Germany	DEU	EU3
KJ438752.1	11065	2011	Turdus merula	Germany	DEU	EU3
KJ438753.1	11065	2011	Turdus merula	Germany	DEU	EU3
KJ438754.1	11065	2012	Turdus merula	Germany	DEU	EU3
KJ438755.1	11065	2011	Turdus philomelos	Germany	DEU	EU3
KJ438756.1	11065	2011	Turdus merula	Germany	DEU	EU3
KJ438757.1	11065	2013	Turdus merula	Germany	DEU	EU3
KJ438758.1	11065	2013	Turdus merula	Germany	DEU	EU3
KJ438759.1	11065	2011	Turdus merula	Germany	DEU	EU3
KJ438760.1	11032	2011	Turdus merula	Germany	DEU	EU3
KJ438761.1	11065	2011	Turdus merula	Germany	DEU	EU3
KJ438762.1	11065	2011	Turdus merula	Germany	DEU	EU3
KJ438763.1	11065	2012	Turdus merula	Germany	DEU	EU3
KJ438764.1	11046	2012	Turdus merula	Germany	DEU	EU3
KJ438765.1	11049	2011	Turdus merula	Germany	DEU	EU3
KJ438766.1	11066	2012	Turdus merula	Germany	DEU	EU3
KJ438767.1	11065	2011	Culex pipiens	Germany	DEU	EU3
KJ438768.1	11065	2013	Culex pipiens	Germany	DEU	EU3
KJ438769.1	11065	2011	Turdus merula	Germany	DEU	EU3
KJ438770.1	11065	2011	Turdus merula	Germany	DEU	EU3
KJ438771.1	11065	2013	Turdus merula	Germany	DEU	EU3
KJ438772.1	11065	2011	Turdus merula	Germany	DEU	EU3
KJ438773.1	11065	2011	Turdus merula	Germany	DEU	EU3
KJ438774.1	11065	2012	Turdus merula	Germany	DEU	EU3
KJ438775.1	11065	2011	Turdus merula	Germany	DEU	EU3
KJ438776.1	11065	2011	Turdus merula	Germany	DEU	EU3
KJ438777.1	11065	2011	Turdus merula	Germany	DEU	EU3
KJ438778.1	11065	2011	Turdus merula	Germany	DEU	EU3
KJ438779.1	11060	2012	Turdus merula	Germany	DEU	EU3
KJ438780.1	11049	2011	Turdus merula	Germany	DEU	EU3
KJ438781.1	11065	2011	Turdus merula	Germany	DEU	EU3
KJ859682.1	11065	2013	Pipistrellus pipistrellus	Germany	DEU	EU3
KJ859683.1	11065	2013	Pipistrellus pipistrellus	Germany	DEU	EU3
KM659877.1	11065	2014	Turdus merula	Germany	DEU	AF3
KU573070.1	10647	2013	Culex pipiens	Italy	ITA	EU2
KU573073.1	10321	2013	Culex pipiens	Italy	ITA	EU4
KU573075.1	10870	2014	Culex pipiens	Italy	ITA	EU2
KU664608.1	11038	2015	Strix nebulosa	Germany	DEU	AF2
KU760915.1	11064	2010	Vero cells	Spain	ESP	AF2
KX555624.1	11035	2010	Turdus merula	Italy	ITA	EU2
KX555625.1	11003	2010	Turdus merula	Italy	ITA	EU2
KX555626.1	11035	2010	Turdus merula	Italy	ITA	EU2
KX555627.1	11008	2010	Turdus merula	Italy	ITA	EU2
KX555628.1	10954	2010	Turdus merula	Italy	ITA	EU2
KX555629.1	11023	2015	Turdus merula	Italy	ITA	EU4
KX601690.1	11024	2015	Turdus merula	France	FRA	EU3
KX601691.1	11065	2015	Turdus merula	France	FRA	EU3
KX601692.1	10995	2015	Turdus merula	France	FRA	AF2
KX816649.1	10873	2011	Turdus merula	Italy	ITA	EU2
KX816650.1	10969	2012	Culex pipiens	Italy	ITA	EU2
KX816651.1	10387	2012	Culex pipiens	Italy	ITA	EU2
KX816652.1	10308	2012	Culex pipiens	Italy	ITA	EU2
KX816653.1	10918	2012	Culex pipiens	Italy	ITA	EU4
KY128482.1	11052	2016	Strix nebulosa	Netherlands	NLD	AF3
KY199556.1	11064	2016	Strix nebulosa	Germany	DEU	AF2
KY199557.1	11065	2016	Turdus merula	Germany	DEU	AF3
KY199558.1	11065	2016	Turdus merula	Germany	DEU	EU3
KY263624.1	11065	2016	Turdus merula	Belgium	BEL	EU3
KY263625.1	11066	2016	Turdus merula	Belgium	BEL	AF3
KY263626.1	11066	2016	Turdus merula	Belgium	BEL	EU3
KY294722.1	10973	2016	Turdus merula	Germany	DEU	AF3
KY294723.1	11053	2016	Turdus merula	Germany	DEU	AF3
KY315178.1	10959	2016	Gracula religiosa	Belgium	BEL	EU3
KY426750.1	10962	2015	Turdus merula	Germany	DEU	EU3
KY426751.1	10954	2015	Turdus pilaris	Germany	DEU	EU3
KY426752.1	10948	2015	Turdus merula	Germany	DEU	EU3
KY426753.1	10951	2015	Turdus merula	Germany	DEU	EU3
KY426754.1	10689	2015	Turdus merula	Germany	DEU	AF3
KY426755.1	11009	2016	Turdus merula	Germany	DEU	EU3
KY426756.1	11021	2016	Turdus merula	Germany	DEU	EU3
KY426757.1	11115	2016	Turdus merula	Germany	DEU	AF3
KY426758.1	10964	2016	Turdus merula	Germany	DEU	AF2
KY426759.1	11016	2016	Turdus merula	Germany	DEU	EU3
KY426760.1	11019	2016	Turdus merula	Germany	DEU	EU3
KY426761.1	10945	2016	Turdus merula	Germany	DEU	AF3
KY426762.1	10883	2016	Turdus merula	Germany	DEU	EU3
KY426763.1	10976	2016	Turdus merula	Germany	DEU	EU3
KY426764.1	10978	2016	Turdus merula	Germany	DEU	AF3
KY426765.1	10888	2016	Turdus merula	Germany	DEU	AF3
KY426766.1	10990	2016	Turdus merula	Germany	DEU	EU3
KY426767.1	11042	2016	Turdus merula	Germany	DEU	EU3
KY426768.1	11042	2016	Turdus merula	Germany	DEU	EU3
KY426769.1	11027	2016	Turdus merula	Germany	DEU	EU3
KY426770.1	10960	2016	Turdus merula	Germany	DEU	EU3
LR989886.1	10986	2019	Bubo scandiacus	Germany	DEU	AF2
LR989887.1	10991	2019	Bubo scandiacus	Germany	DEU	AF2
LR989889.1	10932	2019	Mergus squamatus	Germany	DEU	AF3
LR989890.1	11000	2019	Bubo scandiacus	Germany	DEU	EU2
MF063042.1	11062	2016	Turdus merula	Austria	AUT	EU2
MF063043.1	10845	2016	Turdus merula	Hungary	HUN	EU2
MF374485.1	11015	1959	Homo sapiens	South Africa	ZAF	AF2
MF991886.1	10792	2017	Homo sapiens	Austria	AUT	EU2
MG461306.1	11042	2015	Culex perexiguus	Israel	ISR	EU5
MG461307.1	11042	2015	Culex pipiens	Israel	ISR	EU5
MG461308.1	11042	2015	Aedes albopictus	Israel	ISR	EU5
MG461309.1	11017	2004	Culex pipiens	Israel	ISR	EU5
MG461310.1	11035	2004	Culex perexiguus	Israel	ISR	EU5
MG461311.1	11021	2004	Culex pipiens	Israel	ISR	EU5
MG461312.1	11028	2004	Culex perexiguus	Israel	ISR	EU5
MG461313.1	11000	2015	Culex perexiguus	Israel	ISR	EU5
MG888044.1	10361	2014	Culex pipiens	Serbia	SRB	EU1
MH727238.1	10853	2013	Mastomys natalensis	Senegal	SEN	AF2
MH727239.1	10841	2013	Mastomys natalensis	Senegal	SEN	AF2
MH727240.1	10841	2013	Crocidura sp.	Senegal	SEN	AF2
MH727241.1	10843	2013	Mastomys natalensis	Senegal	SEN	AF2
MH727242.1	10495	2013	Rattus rattus	Senegal	SEN	AF2
MK230890.1	11065	2017	Turdus merula	Belgium	BEL	EU3
MK230891.1	11065	2017	Turdus merula	Belgium	BEL	AF3
MK230892.1	11065	2017	Turdus merula	Belgium	BEL	EU3
MK230893.1	11065	2017	Turdus merula	Belgium	BEL	EU3
MK419834.1	11066	2018	Melanitta nigra	Belgium	BEL	AF3
MK796168.1	10828	2016	Strix nebulosa	Netherlands	NLD	EU3
MK796169.1	10932	2016	Strix nebulosa	Netherlands	NLD	EU3
MN122145.1	10932	2016	Turdus merula	Netherlands	NLD	AF3
MN122146.1	10932	2016	Turdus merula	Netherlands	NLD	AF3
MN122147.1	10332	2016	Turdus merula	Netherlands	NLD	AF3
MN122148.1	10932	2016	Turdus merula	Netherlands	NLD	AF3
MN122149.1	10932	2016	Turdus merula	Netherlands	NLD	AF3
MN122150.1	10932	2016	Turdus merula	Netherlands	NLD	AF3
MN122151.1	10932	2016	Turdus merula	Netherlands	NLD	AF3
MN122152.1	10932	2016	Turdus merula	Netherlands	NLD	EU3
MN122153.1	10932	2016	Turdus merula	Netherlands	NLD	AF3
MN122154.1	10932	2016	Turdus merula	Netherlands	NLD	EU3
MN122155.1	10932	2016	Turdus merula	Netherlands	NLD	AF3
MN122156.1	10932	2016	Turdus merula	Netherlands	NLD	AF3
MN122157.1	10932	2016	Turdus merula	Netherlands	NLD	AF3
MN122158.1	10932	2016	Turdus merula	Netherlands	NLD	EU3
MN122159.1	10932	2016	Turdus merula	Netherlands	NLD	AF3
MN122160.1	10932	2016	Turdus merula	Netherlands	NLD	AF3
MN122161.1	10932	2016	Turdus merula	Netherlands	NLD	AF3
MN122162.1	10932	2016	Turdus merula	Netherlands	NLD	AF3
MN122163.1	10932	2016	Turdus merula	Netherlands	NLD	AF3
MN122164.1	10932	2016	Turdus merula	Netherlands	NLD	AF3
MN122165.1	10932	2016	Turdus merula	Netherlands	NLD	AF3
MN122166.1	10932	2016	Turdus merula	Netherlands	NLD	EU3
MN122167.1	10932	2016	Turdus merula	Netherlands	NLD	AF3
MN122168.1	10932	2016	Turdus merula	Netherlands	NLD	AF3
MN122169.1	10932	2016	Turdus merula	Netherlands	NLD	AF3
MN122170.1	10932	2016	Turdus merula	Netherlands	NLD	EU3
MN122172.1	10932	2016	Turdus merula	Netherlands	NLD	EU3
MN122173.1	10932	2016	Turdus merula	Netherlands	NLD	AF3
MN122174.1	10932	2016	Turdus merula	Netherlands	NLD	EU3
MN122175.1	10932	2016	Turdus merula	Netherlands	NLD	AF3
MN122176.1	10932	2016	Turdus merula	Netherlands	NLD	EU3
MN122177.1	10932	2016	Turdus merula	Netherlands	NLD	EU3
MN122178.1	10932	2016	Turdus merula	Netherlands	NLD	AF3
MN122179.1	10932	2016	Turdus merula	Netherlands	NLD	EU3
MN122180.1	10932	2016	Turdus merula	Netherlands	NLD	AF3
MN122181.1	10932	2016	Turdus merula	Netherlands	NLD	EU3
MN122182.1	10932	2016	Turdus merula	Netherlands	NLD	AF3
MN122183.1	10932	2016	Turdus merula	Netherlands	NLD	AF3
MN122184.1	10932	2016	Turdus merula	Netherlands	NLD	AF3
MN122185.1	10932	2016	Turdus merula	Netherlands	NLD	AF3
MN122186.1	10932	2016	Turdus merula	Netherlands	NLD	AF3
MN122187.1	10932	2016	Turdus merula	Netherlands	NLD	AF3
MN122188.1	10932	2017	Turdus merula	Netherlands	NLD	EU3
MN122189.1	10932	2017	Turdus merula	Netherlands	NLD	EU3
MN122190.1	10932	2017	Turdus merula	Netherlands	NLD	EU3
MN122191.1	10932	2017	Turdus merula	Netherlands	NLD	AF3
MN122192.1	10932	2017	Turdus merula	Netherlands	NLD	EU3
MN122193.1	10932	2017	Turdus merula	Netherlands	NLD	AF3
MN122194.1	10932	2017	Turdus merula	Netherlands	NLD	AF3
MN122195.1	10932	2017	Turdus merula	Netherlands	NLD	AF3
MN122196.1	10932	2017	Turdus merula	Netherlands	NLD	EU3
MN122197.1	10932	2017	Turdus merula	Netherlands	NLD	AF3
MN122198.1	10932	2017	Turdus merula	Netherlands	NLD	EU3
MN122199.1	10932	2017	Turdus merula	Netherlands	NLD	AF3
MN122200.1	10932	2017	Turdus merula	Netherlands	NLD	AF3
MN122201.1	10932	2017	Turdus merula	Netherlands	NLD	AF3
MN122202.1	10932	2017	Turdus merula	Netherlands	NLD	AF3
MN122203.1	10932	2017	Turdus merula	Netherlands	NLD	EU3
MN122204.1	10932	2017	Turdus merula	Netherlands	NLD	AF3
MN122205.1	10932	2017	Turdus merula	Netherlands	NLD	AF3
MN122206.1	10932	2017	Turdus merula	Netherlands	NLD	AF3
MN122208.1	10932	2017	Turdus merula	Netherlands	NLD	AF3
MN122209.1	10932	2017	Turdus merula	Netherlands	NLD	AF3
MN122210.1	10932	2017	Turdus merula	Netherlands	NLD	AF3
MN122211.1	10932	2017	Turdus merula	Netherlands	NLD	AF3
MN122212.1	10932	2017	Turdus merula	Netherlands	NLD	AF3
MN122213.1	10902	2017	Turdus merula	Netherlands	NLD	EU3
MN122214.1	10932	2017	Turdus merula	Netherlands	NLD	AF3
MN122215.1	10932	2017	Turdus merula	Netherlands	NLD	EU3
MN122216.1	10932	2018	Turdus merula	Netherlands	NLD	AF3
MN122217.1	10932	2018	Turdus merula	Netherlands	NLD	AF3
MN122218.1	10932	2018	Turdus merula	Netherlands	NLD	AF3
MN122219.1	10932	2018	Turdus merula	Netherlands	NLD	AF3
MN122220.1	10932	2018	Turdus merula	Netherlands	NLD	AF3
MN122221.1	10932	2018	Turdus merula	Netherlands	NLD	AF3
MN122222.1	10932	2018	Turdus merula	Netherlands	NLD	AF3
MN122223.1	10932	2018	Turdus merula	Netherlands	NLD	AF3
MN122224.1	10932	2018	Turdus merula	Netherlands	NLD	AF3
MN122225.1	10932	2018	Turdus merula	Netherlands	NLD	AF3
MN122226.1	10932	2018	Turdus merula	Netherlands	NLD	AF3
MN122227.1	10932	2018	Turdus merula	Netherlands	NLD	AF3
MN122228.1	10932	2018	Turdus merula	Netherlands	NLD	AF3
MN122230.1	10932	2018	Turdus merula	Netherlands	NLD	AF3
MN122231.1	10932	2018	Turdus merula	Netherlands	NLD	AF3
MN122232.1	10932	2018	Turdus merula	Netherlands	NLD	AF3
MN122233.1	10932	2018	Turdus merula	Netherlands	NLD	AF3
MN122234.1	10932	2018	Turdus merula	Netherlands	NLD	AF3
MN122235.1	10932	2018	Turdus merula	Netherlands	NLD	EU3
MN122236.1	10932	2018	Turdus merula	Netherlands	NLD	AF3
MN122237.1	10932	2018	Turdus merula	Netherlands	NLD	AF3
MN122238.1	10932	2018	Turdus merula	Netherlands	NLD	AF3
MN122239.1	10932	2018	Turdus merula	Netherlands	NLD	AF3
MN122240.1	10932	2018	Turdus merula	Netherlands	NLD	AF3
MN122241.1	10932	2018	Turdus merula	Netherlands	NLD	AF3
MN122242.1	10932	2018	Turdus merula	Netherlands	NLD	AF3
MN122243.1	10932	2018	Turdus merula	Netherlands	NLD	AF3
MN122244.1	10932	2018	Turdus merula	Netherlands	NLD	AF3
MN122245.1	10932	2018	Turdus merula	Netherlands	NLD	AF3
MN122246.1	10932	2018	Turdus merula	Netherlands	NLD	AF3
MN122247.1	10932	2018	Turdus merula	Netherlands	NLD	AF3
MN122248.1	10932	2018	Turdus merula	Netherlands	NLD	AF3
MN122249.1	10932	2018	Turdus merula	Netherlands	NLD	AF3
MN122250.1	10932	2018	Turdus merula	Netherlands	NLD	AF3
MN122251.1	10932	2018	Turdus merula	Netherlands	NLD	AF3
MN122252.1	10932	2018	Turdus merula	Netherlands	NLD	AF3
MN122253.1	10932	2018	Turdus merula	Netherlands	NLD	AF3
MN122254.1	10932	2018	Turdus merula	Netherlands	NLD	AF3
MN122255.1	10932	2018	Turdus merula	Netherlands	NLD	AF3
MN122256.1	10932	2018	Turdus merula	Netherlands	NLD	AF3
MN813489.1	10305	2009	Culex perexiguus	Spain	ESP	AF2
MN813490.1	10305	2016	Turdus merula	Netherlands	NLD	AF3
MN813491.1	10305	2012	Culex univittatus	Uganda	UGA	EU5
MN813492.1	10305	1959	Culex neavei	South Africa	ZAF	AF2
MT188658.1	11064	2016	Turdus merula	Netherlands	NLD	AF3
MT241508.1	11060	2012	Culex univittatus	Uganda	UGA	EU5
MT580899.1	11066	2018	Strix nebulosa	Germany	DEU	EU3
MT784898.1	10941	2017	Turdus iliacus	Italy	ITA	EU2
MT863562.1	10973	2018	Turdus merula	France	FRA	AF3
MW164634.1	10305	2011	Culex pipiens	Italy	ITA	EU2
MW164636.1	10305	2011	Culex pipiens	Italy	ITA	EU2
MW164638.1	10305	2011	Culex pipiens	Italy	ITA	EU2
MW164639.1	10305	2011	Culex pipiens	Italy	ITA	EU2
MW164643.1	10305	2012	Culex pipiens	Italy	ITA	EU2
MW164644.1	10305	2012	Culex pipiens	Italy	ITA	EU2
MW164646.1	10305	2012	Culex pipiens	Italy	ITA	EU2
MW164648.1	10305	2012	Culex pipiens	Italy	ITA	EU2
MW164649.1	10305	2012	Culex pipiens	Italy	ITA	EU2
MW164651.1	10305	2012	Culex pipiens	Italy	ITA	EU2
MW164652.1	10305	2012	Culex pipiens	Italy	ITA	EU2
MW164653.1	10305	2012	Culex pipiens	Italy	ITA	EU2
MW164654.1	10305	2012	Turdus pilaris	Italy	ITA	EU2
MW164655.1	10305	2012	Alauda arvensis	Italy	ITA	EU2
MW164656.1	10305	2012	Alauda arvensis	Italy	ITA	EU2
MW164657.1	10305	2012	Alauda arvensis	Italy	ITA	EU2
MW164661.1	10305	2013	Culex pipiens	Italy	ITA	EU2
MW164665.1	10305	2013	Culex pipiens	Italy	ITA	EU2
MW164667.1	10305	2013	Culex pipiens	Italy	ITA	EU2
MW164669.1	10305	2013	Culex pipiens	Italy	ITA	EU2
MW164670.1	10305	2013	Culex pipiens	Italy	ITA	EU2
MW164671.1	10305	2014	Culex pipiens	Italy	ITA	EU2
MW164674.1	10305	2014	Culex pipiens	Italy	ITA	EU2
MW164677.1	10305	2014	Culex pipiens	Italy	ITA	EU2
MW164678.1	10305	2014	Culex pipiens	Italy	ITA	EU2
MW164680.1	10305	2014	Culex pipiens	Italy	ITA	EU2
MW164684.1	10305	2014	Avian	Italy	ITA	EU2
MW164686.1	10305	2015	Culex pipiens	Italy	ITA	EU2
MW164687.1	10305	2015	Culex pipiens	Italy	ITA	EU2
MW164688.1	10305	2015	Culex pipiens	Italy	ITA	EU2
MW164689.1	10305	2015	Culex pipiens	Italy	ITA	EU2
MW164690.1	10305	2015	Culex pipiens	Italy	ITA	EU2
MW164691.1	10305	2015	Culex pipiens	Italy	ITA	EU2
MW164693.1	10305	2015	Culex pipiens	Italy	ITA	EU2
MW164694.1	10305	2015	Turdus iliacus	Italy	ITA	EU2
MW164695.1	10305	2015	Turdus merula	Italy	ITA	EU2
MW164697.1	10305	2016	Culex pipiens	Italy	ITA	EU2
MW164698.1	10305	2016	Culex pipiens	Italy	ITA	EU2
MW164699.1	10305	2016	Culex pipiens	Italy	ITA	EU2
MW164700.1	10305	2016	Culex pipiens	Italy	ITA	EU2
MW164702.1	10305	2016	Culex pipiens	Italy	ITA	EU2
MW164704.1	10305	2016	Culex pipiens	Italy	ITA	EU2
MW164706.1	10305	2016	Culex pipiens	Italy	ITA	EU2
MW164708.1	10305	2017	Culex pipiens	Italy	ITA	EU2
MW164712.1	10305	2017	Culex pipiens	Italy	ITA	EU2
MW164713.1	10305	2017	Culex pipiens	Italy	ITA	EU2
MW164714.1	10305	2017	Culex pipiens	Italy	ITA	EU2
MW164715.1	10305	2017	Culex pipiens	Italy	ITA	EU2
MW164722.1	10305	2017	Culex pipiens	Italy	ITA	EU2
MW164725.1	10305	2017	Culex pipiens	Italy	ITA	EU2
MW164726.1	10305	2017	Culex pipiens	Italy	ITA	EU2
MW164727.1	10305	2017	Sturnus vulgaris	Italy	ITA	EU2
MW164728.1	10305	2017	Turdus merula	Italy	ITA	EU2
MW164729.1	10305	2017	Larus michahellis	Italy	ITA	EU2
MW164730.1	10305	2018	Culex pipiens	Italy	ITA	EU2
MW164731.1	10305	2018	Culex pipiens	Italy	ITA	EU2
MW164734.1	10305	2018	Culex pipiens	Italy	ITA	EU2
MW164736.1	10305	2018	Culex pipiens	Italy	ITA	EU2
MW164738.1	10305	2018	Culex pipiens	Italy	ITA	EU2
MW164740.1	10305	2018	Culex pipiens	Italy	ITA	EU2
MW164741.1	10305	2018	Culex pipiens	Italy	ITA	EU2
MW164743.1	10305	2018	Culex pipiens	Italy	ITA	EU2
MW164746.1	10305	2018	Culex pipiens	Italy	ITA	EU2
MW164747.1	10305	2018	Culex pipiens	Italy	ITA	EU2
MW164749.1	10305	2018	Culex pipiens	Italy	ITA	EU2
MW164751.1	10305	2018	Culex pipiens	Italy	ITA	EU2
MW164754.1	10305	2018	Culex pipiens	Italy	ITA	EU2
MW164755.1	10305	2018	Culex pipiens	Italy	ITA	EU2
MW164756.1	10305	2018	Culex pipiens	Italy	ITA	EU2
MW164757.1	10305	2018	Culex pipiens	Italy	ITA	EU2
MW164758.1	10305	2018	Culex pipiens	Italy	ITA	EU2
MW164759.1	10305	2018	Culex pipiens	Italy	ITA	EU2
MW164761.1	10305	2018	Culex pipiens	Italy	ITA	EU2
MW164764.1	10305	2018	Culex pipiens	Italy	ITA	EU2
MW164765.1	10305	2018	Culex pipiens	Italy	ITA	EU2
MW164767.1	10305	2018	Culex pipiens	Italy	ITA	EU2
MW164769.1	10305	2018	Culex pipiens	Italy	ITA	EU2
MW164770.1	10305	2018	Ciconia ciconia	Italy	ITA	EU2
MW164771.1	10305	2018	Turdus merula	Italy	ITA	EU2
