## Supplementary material for "A comprehensive analysis of Usutu virus (USUV) genomes revealed lineage-specific codon usage patterns and host adaptation": Table S3

### Sheet: data
Table S3. RSUC patterns of USUV, lineages and its potential hosts.
AA	codon	USUV									Hosts
		Overall	AF1	AF2	AF3	EU1	EU2	EU3	EU4	EU5	Turdus_merula	Sturnus_vulgaris	Passer_domesticus	Alauda_arvensis	Bubo_scandiacus	Culex_pipiens_pallens	Culex_quinquefasciatus	Aedes_albopictus	Aedes_aegypti	Homo_sapiens	Pipistrellus_pipistrellus	Rattus_rattus	Capreolus_capreolus	Equus_caballus
Phe	UUC	1	0.82	1.02	0.95	1.02	1.05	1.01	1	0.96	1.53	1.04	1.41	1.16	1.29	1.27	1.26	1.36	1.33	1.01	1.12	1.1	1.05	1.05
Phe	UUU	1	1.18	0.98	1.05	0.98	0.95	0.99	1	1.04	0.47	0.96	0.59	0.84	0.71	0.73	0.74	0.64	0.67	0.99	0.88	0.9	0.95	0.95
Leu	CUA	0.64	0.45	0.68	0.65	0.65	0.63	0.63	0.68	0.6	0.05	0.36	0.16	0.28	0.4	0.36	0.37	0.61	0.63	0.46	0.29	0.48	0.46	0.42
Leu	CUC	1.17	1.03	1.18	1.09	1.19	1.18	1.22	1.19	1.18	2.39	1.04	1.71	1.3	1.09	1.07	1.05	0.87	0.82	1.09	1.29	1.16	1.22	1.16
Leu	CUG	1.71	1.87	1.69	1.63	1.7	1.76	1.73	1.69	1.71	2.43	2.42	3.13	2.29	2.38	2.85	2.86	2.31	2.15	2.22	2.62	2.28	1.83	2.29
Leu	CUU	0.89	0.84	0.88	0.96	0.89	0.89	0.84	0.87	0.87	0.33	0.83	0.37	0.78	1.02	0.48	0.48	0.61	0.67	0.87	0.78	0.82	0.94	0.82
Leu	UUA	0.28	0.28	0.29	0.29	0.29	0.28	0.28	0.29	0.27	0.04	0.5	0.2	0.49	0.37	0.23	0.24	0.38	0.44	0.54	0.3	0.44	0.71	0.51
Leu	UUG	1.31	1.53	1.28	1.39	1.28	1.25	1.29	1.28	1.37	0.76	0.85	0.44	0.86	0.74	1.01	1.01	1.22	1.29	0.83	0.73	0.81	0.84	0.8
Ile	AUA	0.81	0.72	0.84	0.79	0.82	0.83	0.82	0.8	0.84	0.05	0.58	0.2	0.52	0.45	0.32	0.33	0.51	0.54	0.56	0.52	0.51	0.46	0.54
Ile	AUC	1.24	1.21	1.22	1.23	1.23	1.22	1.27	1.29	1.2	2.51	1.3	2.27	1.48	1.66	1.81	1.79	1.54	1.46	1.3	1.43	1.46	1.33	1.35
Ile	AUU	0.94	1.06	0.94	0.98	0.95	0.95	0.91	0.91	0.96	0.44	1.11	0.53	0.99	0.89	0.87	0.88	0.95	1	1.14	1.06	1.03	1.2	1.11
Val	GUA	0.3	0.26	0.36	0.3	0.26	0.3	0.29	0.28	0.32	0.13	0.5	0.17	0.4	0.4	0.37	0.37	0.59	0.63	0.52	0.52	0.5	0.53	0.48
Val	GUC	1.18	0.95	1.2	1.23	1.14	1.16	1.17	1.15	1.18	1.67	0.83	1.52	1.01	1.23	1.19	1.18	1.01	0.96	0.92	1.27	0.98	0.97	0.96
Val	GUG	1.46	1.66	1.39	1.48	1.48	1.45	1.47	1.48	1.46	1.84	1.8	1.83	1.83	1.62	1.66	1.66	1.46	1.4	1.76	1.52	1.8	1.75	1.79
Val	GUU	1.05	1.13	1.05	0.99	1.12	1.09	1.07	1.09	1.05	0.36	0.87	0.49	0.76	0.75	0.79	0.78	0.93	1	0.8	0.69	0.72	0.76	0.78
Ser	AGC	1.35	1.48	1.4	1.39	1.3	1.36	1.3	1.3	1.35	2.6	1.44	2.16	1.46	1.67	1.38	1.37	1.21	1.17	1.37	1.55	1.41	1.45	1.41
Ser	AGU	1.11	0.8	1.06	1.11	1.13	1.09	1.15	1.13	1.08	0.24	0.94	0.6	0.91	0.79	0.8	0.81	0.98	1.03	0.98	1.2	0.95	1.03	0.96
Ser	UCA	1.28	1.35	1.21	1.21	1.31	1.29	1.32	1.3	1.29	0.2	0.95	0.26	0.78	0.69	0.47	0.48	0.65	0.7	0.98	0.88	0.89	0.79	0.91
Ser	UCC	1.09	1.02	0.98	1.12	1.1	1.07	1.08	1.09	1.18	1.73	1.2	2.09	1.57	1.44	1.22	1.21	1.15	1.11	1.21	1.17	1.27	1.26	1.24
Ser	UCG	0.37	0.49	0.43	0.37	0.37	0.37	0.37	0.37	0.36	0.26	0.31	0.32	0.32	0.2	1.76	1.77	1.47	1.39	0.28	0.24	0.31	0.29	0.36
Ser	UCU	0.8	0.86	0.91	0.81	0.8	0.81	0.78	0.81	0.73	0.98	1.15	0.56	0.96	1.2	0.36	0.36	0.53	0.6	1.18	0.96	1.18	1.18	1.13
Pro	CCA	1.53	1.7	1.56	1.53	1.55	1.5	1.56	1.53	1.55	0.8	1.23	1.37	0.98	1.03	0.81	0.81	1.05	1.15	1.19	1.09	1.17	1.11	1.11
Pro	CCC	1	0.9	0.98	0.99	1.02	1	0.99	0.99	1.04	1.41	1.16	1.32	1.19	1.39	0.9	0.89	0.8	0.78	1.2	1.42	1.17	1.34	1.25
Pro	CCG	0.59	0.68	0.57	0.62	0.57	0.62	0.56	0.59	0.56	0.7	0.41	0.52	0.34	0.49	1.91	1.91	1.53	1.39	0.39	0.45	0.41	0.52	0.48
Pro	CCU	0.88	0.71	0.88	0.86	0.86	0.88	0.89	0.89	0.86	1.09	1.2	0.8	1.49	1.08	0.38	0.38	0.62	0.69	1.22	1.05	1.25	1.03	1.16
Thr	ACA	1.09	1.18	1.08	1.1	1.09	1.08	1.09	1.07	1.11	0.78	1.33	0.5	0.98	0.7	0.46	0.47	0.7	0.75	1.22	1.15	1.2	1.16	1.13
Thr	ACC	1.34	1.37	1.28	1.27	1.4	1.37	1.38	1.37	1.3	2.17	1.16	2.14	1.52	1.47	1.46	1.45	1.39	1.31	1.32	1.68	1.35	1.3	1.33
Thr	ACG	0.55	0.5	0.6	0.55	0.56	0.56	0.54	0.57	0.55	0.52	0.44	0.66	0.54	0.57	1.64	1.64	1.24	1.19	0.41	0.32	0.44	0.36	0.51
Thr	ACU	1.02	0.95	1.04	1.07	0.95	0.99	0.99	0.99	1.05	0.53	1.07	0.69	0.95	1.27	0.44	0.44	0.66	0.75	1.05	0.85	1.01	1.18	1.03
Ala	GCA	1.02	1.11	1.05	0.98	1.01	1.03	1.03	1.02	0.96	0.41	1.18	0.85	1.18	0.99	0.56	0.57	0.82	0.88	1.01	0.99	0.96	0.73	0.9
Ala	GCC	1.17	1.26	1.18	1.12	1.18	1.18	1.18	1.21	1.2	1.47	1.27	1.39	1.42	1.62	1.58	1.58	1.44	1.37	1.53	1.52	1.5	1.83	1.58
Ala	GCG	0.55	0.44	0.52	0.57	0.57	0.54	0.54	0.55	0.6	0.54	0.32	0.39	0.23	0.48	1.29	1.28	0.9	0.81	0.35	0.45	0.38	0.42	0.44
Ala	GCU	1.27	1.19	1.24	1.33	1.24	1.24	1.24	1.22	1.24	1.57	1.22	1.37	1.18	0.91	0.57	0.57	0.84	0.93	1.12	1.03	1.16	1.03	1.07
Tyr	UAC	1.22	1.17	1.18	1.28	1.21	1.19	1.19	1.2	1.24	1.6	1.16	1.39	1.14	1.18	1.6	1.6	1.36	1.31	1.05	1.14	1.15	0.99	1.09
Tyr	UAU	0.78	0.83	0.82	0.72	0.79	0.81	0.81	0.8	0.76	0.4	0.84	0.61	0.86	0.82	0.4	0.4	0.64	0.69	0.95	0.86	0.85	1.01	0.91
His	CAC	1.27	0.97	1.16	1.23	1.25	1.3	1.29	1.27	1.25	1.29	1.18	1.69	1.33	1.03	1.45	1.45	1.15	1.1	1.11	1.12	1.18	1.1	1.16
His	CAU	0.73	1.03	0.84	0.77	0.75	0.7	0.71	0.73	0.75	0.71	0.82	0.31	0.67	0.97	0.55	0.55	0.85	0.9	0.89	0.88	0.82	0.9	0.84
Gln	CAA	0.81	0.87	0.86	0.81	0.8	0.8	0.81	0.79	0.86	0.12	0.55	0.31	0.42	0.7	0.62	0.63	0.81	0.87	0.57	0.57	0.51	0.59	0.54
Gln	CAG	1.19	1.13	1.14	1.19	1.2	1.2	1.19	1.21	1.14	1.88	1.45	1.69	1.58	1.3	1.38	1.37	1.19	1.13	1.43	1.43	1.49	1.41	1.46
Asn	AAC	1.25	1.25	1.17	1.29	1.25	1.22	1.26	1.27	1.21	1.42	1.06	1.18	1.15	1.21	1.49	1.48	1.22	1.16	1	0.92	1.12	1.15	1.04
Asn	AAU	0.75	0.75	0.83	0.71	0.75	0.78	0.74	0.73	0.79	0.58	0.94	0.82	0.85	0.79	0.51	0.52	0.78	0.84	1	1.08	0.88	0.85	0.96
Lys	AAA	0.9	0.88	0.86	0.88	0.91	0.9	0.9	0.91	0.9	0.61	0.96	0.83	0.95	0.89	0.61	0.61	0.87	0.91	0.93	0.89	0.82	0.87	0.91
Lys	AAG	1.1	1.12	1.14	1.12	1.09	1.1	1.1	1.09	1.1	1.39	1.04	1.17	1.05	1.11	1.39	1.39	1.13	1.09	1.07	1.11	1.18	1.13	1.09
Asp	GAC	1.21	1.22	1.23	1.18	1.22	1.22	1.22	1.21	1.2	1.36	0.95	1.26	1.07	0.98	1.25	1.26	0.97	0.92	1	1.11	1.1	1.03	1.05
Asp	GAU	0.79	0.78	0.77	0.82	0.78	0.78	0.78	0.79	0.8	0.64	1.05	0.74	0.93	1.02	0.75	0.74	1.03	1.08	1	0.89	0.9	0.97	0.95
Glu	GAA	1.09	1.09	1.12	1.11	1.08	1.07	1.07	1.08	1.1	0.53	0.91	0.89	0.79	0.91	0.82	0.82	1.1	1.14	0.92	0.86	0.84	0.97	0.88
Glu	GAG	0.91	0.91	0.88	0.89	0.92	0.93	0.93	0.92	0.9	1.47	1.09	1.11	1.21	1.09	1.18	1.18	0.9	0.86	1.08	1.14	1.16	1.03	1.12
Cys	UGC	1.11	1.3	1.15	1.15	1.05	1.04	1.11	0.99	1.25	1.34	1.08	1.27	0.99	1.25	1.3	1.3	1.16	1.13	1.02	1.26	1.03	0.94	1.05
Cys	UGU	0.89	0.7	0.85	0.85	0.95	0.96	0.89	1.01	0.75	0.66	0.92	0.73	1.01	0.75	0.7	0.7	0.84	0.87	0.98	0.74	0.97	1.06	0.95
Arg	AGA	2.3	2.03	2.34	2.28	2.28	2.27	2.32	2.31	2.33	0.81	1.5	1.12	1.33	1.14	0.47	0.47	0.68	0.71	1.43	1.59	1.34	1.64	1.36
Arg	AGG	1.48	1.7	1.44	1.5	1.49	1.51	1.46	1.47	1.46	1.48	1.5	1.5	2.11	1.41	0.5	0.49	0.6	0.59	1.3	1.47	1.33	1.52	1.28
Arg	CGA	0.55	0.58	0.57	0.56	0.56	0.54	0.56	0.54	0.52	0.31	0.55	0.27	0.47	0.81	0.95	0.95	1.25	1.35	0.69	0.27	0.74	0.47	0.67
Arg	CGC	0.53	0.38	0.57	0.57	0.54	0.53	0.48	0.48	0.53	1.94	0.96	1.15	1	1.47	1.51	1.51	1.09	1.05	0.94	1.25	0.95	0.57	1.03
Arg	CGG	0.71	0.77	0.69	0.7	0.72	0.73	0.7	0.71	0.7	0.9	0.99	1.3	0.58	0.58	1.85	1.87	1.48	1.33	1.16	1.15	1.13	1.19	1.19
Arg	CGU	0.43	0.55	0.38	0.39	0.42	0.42	0.47	0.49	0.46	0.56	0.5	0.67	0.51	0.58	0.73	0.71	0.9	0.97	0.49	0.27	0.51	0.61	0.48
Gly	GGA	1.67	1.6	1.67	1.62	1.69	1.69	1.71	1.72	1.65	0.7	1.16	0.77	1.11	1.05	1.07	1.06	1.29	1.36	1.09	1.16	1.05	0.98	1.03
Gly	GGC	0.88	0.83	0.9	0.9	0.87	0.85	0.89	0.88	0.93	0.98	1.15	1.16	1.3	0.9	1.4	1.41	1.12	1.07	1.25	1.36	1.28	1.31	1.33
Gly	GGG	0.84	0.94	0.85	0.9	0.81	0.82	0.8	0.79	0.88	1.8	0.98	1.69	0.87	1.07	0.65	0.66	0.51	0.48	0.97	1.04	0.96	1.04	1
Gly	GGU	0.61	0.62	0.58	0.59	0.62	0.63	0.61	0.61	0.55	0.51	0.7	0.38	0.72	0.98	0.87	0.87	1.07	1.09	0.69	0.45	0.71	0.68	0.64
Note:
1. preferred codons (RSCU > 1.0) are colored in orange. Over-represented (RSCU > 1.6) and under-represented (RSCU < 0.6) are colored in red and blue, respectively.
